# Structural variability, expression profile and pharmacogenetics properties of TMPRSS2 gene as a potential target for COVID-19 therapy

**DOI:** 10.1101/2020.06.20.156224

**Authors:** Aleksei Zarubin, Vadim Stepanov, Anton Markov, Nikita Kolesnikov, Andrey Marusin, Irina Khitrinskaya, Maria Swarovskaya, Sergey Litvinov, Natalia Ekomasova, Murat Dzhaubermezov, Nadezhda Maksimova, Aitalina Sukhomyasova, Olga Shtygasheva, Elza Khusnutdinova, Magomed Radjabov, Vladimir Kharkov

## Abstract

The human serine protease TMPRSS2 gene is involved in the priming of the novel severe acute respiratory syndrome coronavirus 2 (SARS-CoV-2) proteins being one of the possible targets for COVID-19 therapy. TMPRSS2 gene is possibly co-expressed with SARS-CoV-2 cell receptor genes ACE2 and BSG, but only TMPRSS2 demonstrates tissue-specific expression in alveolar cells according to single cell RNA sequencing data. Our analysis of the structural variability of the TMPRSS2 gene based on genome-wide data of 76 human populations demonstrates that functionally significant missense mutation in exon 6/7 in TMPRSS2 gene, was found in many human populations in relatively high frequency, featuring region-specific distribution patterns. The frequency of the missense mutation encoded by the rs12329760, which previously was found to be associated with prostate cancer, is ranged between 10% and 63% being significantly higher in populations of Asian origin compared to European populations. In addition to SNPs, two copy numbers variants (CNV) were detected in the TMPRSS2 gene. Number of microRNAs have been predicted to regulate TMPRSS2 and BSG expression levels, but none of them is enriched in lung or respiratory tract cells. Several well studied drugs can downregulate the expression of TMPRSS2 in human cells, including Acetaminophen (Paracetamol) and Curcumin. Thus TMPRSS2 interaction with the SARS-CoV-2, its structural variability, gene-gene interactions, and expression regulation profiles, and pharmacogenomics properties characterize this gene as a potential target for COVID-19 therapy.
