## Supplementary material for "Structural variability, expression profile and pharmacogenetics properties of TMPRSS2 gene as a potential target for COVID-19 therapy": Tables

### Sheet: Table 1
Table 1. SNV and INDEL variants in the TMPRSS2 gene
Variant type	Ma f> 0.01	Maf <0.01
3_prime_UTR_variant	0	22
5_prime_UTR_variant	0	5
frameshift_variant	0	17
inframe_deletion	0	1
inframe_insertion	0	2
intron_variant	13	409
missense_variant	2	332
splice_acceptor_variant	0	4
splice_donor_variant	0	5
splice_region_variant	0	54
stop_gained	0	13
stop_lost	0	1
synonymous_variant	5	140

### Sheet: Table 2
Table 2. CNV variants in the TMPRSS2 gene
Region	N	Frequency %	Copy number	Gene Name
Chr21 42857241-42863723	164	1.21951	1	TMPRSS2

### Sheet: Table 3
Table 3. Frequency of TMPRSS2 missense mutations in North Eurasian population
Population	N	rs148125094	rs143597099	rs12329760	rs201093031
Easten Europe	419	0.00119329	0.00119334	0.298329	0
Bashkirs Burzyan	29	0	0	0.155172	0
Bashkirs Perm	15	0	0	0.3	0
Bashkirs Salavat	15	0	0	0.366667	0
Besermians	16	0	0	0.15625	0
Chuvash	26	0	0	0.307692	0
Karelians	29	0.017241	0	0.396552	0
Komi	30	0	0	0.333333	0
Mari	30	0	0	0.25	0
Mordvins Erzya	16	0	0	0.3125	0
Mordvins Moksha	30	0	0	0.3	0
Mordvins Shoksha	14	0	0	0.321429	0
Russians	33	0	0	0.333333	0
Tatars Kazan	30	0	0	0.3	0
Udmurts	30	0	0	0.3	0
Udmurts Balezino	28	0	0	0.321429	0
Udmurts Sharkan	18	0	0	0.25	0
Veps	30	0	0.016667	0.333333	0
North Caucasus (excl. Dagestan)	274	0.00182485	0	0.198905	0
Abkhaz	30	0.016667	0	0.3	0
Adyghe	10	0	0	0.15	0
Balkars	50	0	0	0.18	0
Chechens	27	0	0	0.222222	0
Cherkess	30	0	0	0.216667	0
Ingush	30	0	0	0.15	0
Karachays	22	0	0	0.204545	0
Mingrelians	28	0	0	0.160714	0
North Ossetians	30	0	0	0.183333	0
South Ossetians	17	0	0	0.205882	0
Dagestan	538	0	0	0.230862	0
Aghuls	24	0	0	0.229167	0
Akhvakhs	24	0	0	0.3125	0
Andis	17	0	0	0.235294	0
Archins	24	0	0	0.333333	0
Avars	24	0	0	0.1875	0
Bagulals	23	0	0	0.326087	0
Bezhtins	22	0	0	0.227273	0
Botlikhs	16	0	0	0.125	0
Chamalals	24	0	0	0.208333	0
Dargins	28	0	0	0.232143	0
Ginukhs	19	0	0	0	0
Gunzibians	17	0	0	0.029412	0
Karanogais	19	0	0	0.236842	0
Karatins	24	0	0	0.333333	0
Khvarshins	15	0	0	0.1	0
Kumyks	37	0	0	0.27027	0
Laks	24	0	0	0.3125	0
Lezgins	28	0	0	0.203704	0
Nogais	20	0	0	0.275	0
Rutuls	22	0	0	0.181818	0
Tabasarans	21	0	0	0.261905	0
Tindins	18	0	0	0.222222	0
Tsakhurs	24	0	0	0.229167	0
Tsez	24	0	0	0.270833	0
Central Asia	128	0	0	0.356502	0
Dungans	23	0	0	0.413043	0
Kazakh Junior Horde	29	0	0	0.293103	0
Kazakh Great Horde	26	0	0	0.442308	0
Kyrgyz	28	0	0	0.37037	0
Uzbeks	22	0	0	0.261905	0
Siberia	404	0	0	0.35396	0.0012835
Altaians Maymalar	24	0	0	0.395833	0
Altaians Kizhi	25	0	0	0.36	0
Buryats Aginskoe	23	0	0	0.413043	0
Buryats Kurumkan	28	0	0	0.392857	0
Chulyms	22	0	0	0.363636	0
Evenks Yakutia	28	0	0	0.285714	0
Evenks Zabaykalsky Krai	25	0	0	0.32	0
Kalmyks	29	0	0	0.310345	0
Kets	15	0	0	0.333333	0
Khakas Kachins	26	0	0	0.442308	0
Khakas Sagays	29	0	0	0.637931	0
Khanty Kazym	30	0	0	0.133333	0
Khanty Russkinskie	26	0	0	0.25	0
Tomsk Tatas	20	0	0	0.325	0
Tuvans	28	0	0	0.303571	0.018519
Yakuts	26	0	0	0.403846	0
North East Asia	73	0	0	0.267123	0.0283758
Chukchi	25	0	0	0.3	0
Koryaks	20	0	0	0.35	0
Nivkhs	13	0	0	0.153846	0.076923
Udege	15	0	0	0.2	0.071429

### Sheet: Table 4
Table 4. Frequency of TMPRSS2 missense mutations in worldwide data (GnomAD)
	rs148125094		rs12329760		rs201093031
Population	N	Frequency	N	Frequency	N	Frequency
European	77147	0.00136114	76846	0.254895	77117	6.48299e-06
Finnish	12560	0.001553	12544	0.3725	12561	0
Estonian	2416	0.006002	2394	0.3074	2406	0
Southern European	5805	0.001292	5778	0.1748	5802	0
North-western European	25402	0.001201	25348	0.2212	25391	1.969e-05
Other non-Finnish European	16562	0.001177	16439	0.2286	16557	0
Swedish	13067	0.0009566	13013	0.2722	13066	0
Bulgarian	1335	0.0007491	1330	0.197	1334	0
South Asian	15308	0.0006859	15298	0.2477	15303	0
Latino	17718	0.0002822	17705	0.1533	17697	2.825e-05
African	12480	0.0001603	12448	0.2918	12480	0
Ashkenazi Jewish	5185	0	5163	0.1352	5179	0
East Asian	9196	0	9188	0.381028	9193	0.00239336
Japanese	76	0	76	0.4013	76	0
Korean	1909	0	1909	0.3675	1909	0.001833
Other East Asian	7211	0	7203	0.3844	7208	0.002567

### Sheet: Table 5
Table 5. eQTL altering expression level TMPRSS2
	N SNP	Average maf	Average slope
down	60	0.37229	-0.0979597
up	76	0.453739	0.0970962

### Sheet: Table 6
Table 6. MicroRNA regulating the expression of TMPRSS2 and BSG genes and showed expression in immune and endothelial cells. According to FANTOM5
miRNA	Cell ontology
hsa-miR-4476	B cell
hsa-miR-5187-3p	myeloid leukocyte
hsa-miR-5187-3p	hematopoietic cell
hsa-miR-7849-3p	endothelial cell
hsa-miR-7849-3p	blood vessel endothelial cell
hsa-miR-7849-3p	endothelial cell of vascular tree
hsa-miR-7849-3p	neutrophil

### Sheet: Table 7
Table 7. Drugs that alter expression TMPRSS2
Drug	Drug groups	Change	References
Acetaminophen	Approved	downregulated	21420995
Acyline	Investigational	downregulated	17510436
Stanolone	Illicit Investigational	downregulated	12711008
Stanolone	Illicit Investigational	upregulated	20601956, 23708653
Estradiol	Approved Investigational Vet Approved	downregulated	24758408
Estradiol	Approved Investigational Vet Approved	upregulated	19619570
Curcumin	Approved Experimental Investigational	downregulated	18719366, 22258452
Cyclosporine	Approved Investigational Vet Approved	downregulated	20106945
Calcitriol	Approved Nutraceutical	upregulated	21592394, 26485663
Entinostat	Investigational	upregulated	26272509
Ethinylestradiol	Approved	downregulated	18936297
Genistein	Investigational	downregulated	15378649, 26865667
Metribolone	Experimental	downregulated	12711008
Metribolone	Experimental	upregulated	17010675, 21440447
Resveratrol	Investigational	downregulated	18586690
Selenium	Approved Investigational Vet Approved	upregulated	19244175
Testosterone	Approved Investigational	upregulated	21592394
Tretinoin	Approved Investigational Nutraceutical	upregulated	23830798
Valproic acid	Approved Investigational	upregulated	23179753, 24383497, 26272509
Zoledronic acid	Approved	upregulated	24714768
